# Single cell analyses of the effects of Amyloid-beta42 and Interleukin-4 on neural stem/progenitor cell plasticity in adult zebrafish brain

**DOI:** 10.1101/437467

**Authors:** Mehmet Ilyas Cosacak, Prabesh Bhattarai, Yixin Zhang, Caghan Kizil

## Abstract

Neural stem cells (NSCs) constitute the reservoir for new cells and might be harnessed for stem cell-based regenerative therapies. Zebrafish has remarkable ability to regenerate its brain by inducing NSC plasticity upon Alzheimer’s pathology. We recently identified that NSCs enhance their proliferation and neurogenic outcome in an Amyloid-beta42-based (Aβ42) experimental Alzheimer’s disease model in zebrafish brain and Interleukin-4 (IL4) is a critical molecule for inducing NSC proliferation in AD conditions. However, the mechanisms by which Aβ42 and IL4 affect NSCs remained unknown. Using single cell transcriptomics, we determined distinct subtypes of NSCs and neurons in adult zebrafish brain, identified differentially expressed genes after Aβ42 and IL4 treatments, analyzed the gene ontology and pathways that are affected by Aβ42 and IL4, and investigated how cell-cell communication is altered through secreted molecules and their receptors. Our results constitute the most extensive resource in the Alzheimer’s disease model of adult zebrafish brain, are likely to provide unique insights into how Aβ42/IL4 affects NSC plasticity and yield in novel drug targets for mobilizing neural stem cells for endogenous neuro-regeneration.
