## Supplementary material for "Single cell analyses of the effects of Amyloid-beta42 and Interleukin-4 on neural stem/progenitor cell plasticity in adult zebrafish brain": SD_1B_External_marker_list.xlsx

### Sheet: Sheet1
		CLUSTERS
		GLIA/NB/NE											NEURON
	FINAL naming	dRGC1	dRGC2	mRGC1	mRGC2	vRGC1	vRGC2	NB	NE1	NE2	OD	En	CN	MNP	Gis+	Gis-	CPN	IN	CSN	GSN	CI2	CI1	PPN	Im
Gene	cell type	0	1	4	5	10	14	13	22	20	21	15	11	3	7	9	16	2	19	8	6	12	17	18	pubmed entry	Reference	further information
msi1	glia/neuroepithelium																								https://www.ncbi.nlm.nih.gov/pubmed/10657706	Kaneko et al., 2010
slc1a3b/GLAST	glia/neuroepithelium																								https://www.ncbi.nlm.nih.gov/pubmed/27859594/	Untiet et al., 2017
glula	glia																								https://www.ncbi.nlm.nih.gov/pubmed/20853506	Grupp et al., 2010
s100b	radial glia																								https://www.ncbi.nlm.nih.gov/pmc/articles/PMC2739421/	Raponi et al., 2007
her4	glia																								https://www.ncbi.nlm.nih.gov/pubmed/17134690	Yeo et al., 2007
fabp7a	glia																								http://www.ncbi.nlm.nih.gov/pubMed/20346355	Ito el al, 2010
gfap	radial glia																								http://www.ncbi.nlm.nih.gov/pubMed/19161226	Lam et al., 2009
sox2	glia/neuroepithelium																								https://www.ncbi.nlm.nih.gov/pubmed/15711057	Ellis et al. 2004
dla	glia																								https://www.ncbi.nlm.nih.gov/pubmed/12588854	Grandbarbe et al., 2003
krt18	glia + neuroepthelium																								https://www.ncbi.nlm.nih.gov/pubmed/7541809	Merrick et al., 1995
vim	glia + neuroepthelium																								https://www.ncbi.nlm.nih.gov/pubmed/2476946	Stagaard and Mollgard, 1989
fezf1	neural progenitor																								https://onlinelibrary.wiley.com/doi/pdf/10.1111/j.1440-169X.2009.01088.x	Shimizu and Hibi, 2009
hopx	cortical neural progenitor																								https://www.ncbi.nlm.nih.gov/pubmed/26451648	Li et al., 2015
emx2	radial glia (cortical) / projection neuron (dorsal)																								https://www.sciencedirect.com/science/article/pii/S0925477301005469	Gangemi et al., 2001
pax6a	neural progenitor																								https://www.ncbi.nlm.nih.gov/pubmed/25117830	Curto et al., 2014
calb2a	cortical inhibitory neuron lineage																								https://www.ncbi.nlm.nih.gov/pubmed/16958092	Xu et al., 2006
s100a10	progenitor																								https://onlinelibrary.wiley.com/doi/pdf/10.1002/cne.24113	Milosevic et al., 2016
notch3	quiescence/stemness																								https://www.ncbi.nlm.nih.gov/pmc/articles/PMC3737716/	Alunni et al., 2013
cx43	radial glia																								https://www.ncbi.nlm.nih.gov/pubmed/12140256	Duval et al., 2002
txn	neural progenitor																								https://www.ncbi.nlm.nih.gov/pubmed/18729150	Sakakibara et al., 2008
arf4b	delamination/differentiation of progenitors																								http://jcb.rupress.org/content/214/1/89	Ezratty et al., 2016
sv2a	Synapse																								https://www.ncbi.nlm.nih.gov/pmc/articles/PMC2980308/	Nowack et al., 2010
sypb	Synapse																								https://www.ncbi.nlm.nih.gov/pmc/articles/PMC3136197/	Kwon and Chapman, 2011
syt1a	Synapse																								https://www.ncbi.nlm.nih.gov/pubmed/22589224	Greif et al., 2013
gsx2	NSPC																								http://www.pnas.org/content/108/4/1675	Pei et al., 2011
elavl3	early neuronal fate																								https://bmcgenomics.biomedcentral.com/articles/10.1186/s12864-015-2215-8	Tallafus et al., 2015
tuba8l	late progenitors																								https://www.ncbi.nlm.nih.gov/pmc/articles/PMC2869021/	Braun et al., 2010, Abdollahi 2009
mcm5	proliferating neuroblast																								https://www.tandfonline.com/doi/pdf/10.4161/cc.5.11.2779	Ryu and Driever, 2006
stmn1a	neuroblast																								https://www.ncbi.nlm.nih.gov/pubmed/26299571	Shin et al., 2015
cdk2	cell cycle																								https://www.ncbi.nlm.nih.gov/pmc/articles/PMC2140044/	Jablonska et al., 2007
pcna	proliferating neuroblast																								https://www.nature.com/articles/ncomms1155	Arai et al., 2011
tagln2	neuroepithelium/ventral RGC																								https://www.ncbi.nlm.nih.gov/pmc/articles/PMC4583716/	Pollen et al., 2015
six3a/b	sensory neuron progenitor																								https://academic.oup.com/cercor/article-pdf/18/3/553/807489/bhm092.pdf	Apolloni et al., 2008
nkx2.1	palllidal projection neurons/forebrain interneurons																								https://www.cell.com/neuron/fulltext/S0896-6273(16)30512-8	Sandberg et al., 2016
ctgfa	epithelium																								https://www.ncbi.nlm.nih.gov/pmc/articles/PMC3561339/	Romao et al., 2013
foxp4	Neuronal differentiation/delamination factor																								https://www.cell.com/neuron/pdf/S0896-6273(12)00327-3.pdf	Pacary et al., 2012
map1aa	neuron																								https://www.ncbi.nlm.nih.gov/pubmed/9297633?dopt=Abstract	Nunez and Fischer, 1997
clu	neuroepithelium + neurons																								https://www.ncbi.nlm.nih.gov/pubmed/9247197	Michel et al., 1997
gad1	Glutamatergic neuron																								https://www.ncbi.nlm.nih.gov/pmc/articles/PMC4870936/	Dicken et al., 2015
gad2	Glutamatergic neuron																								https://www.ncbi.nlm.nih.gov/pubmed/17279576	Sassa et al., 2007
aplnr	endothelium + oligodendrocyte																								https://onlinelibrary.wiley.com/doi/pdf/10.1046/j.1471-4159.2001.00320.x	Reaux et al., 2001
olig1	oligodendrocyte + progenitor																								https://www.ncbi.nlm.nih.gov/pubmed/16267213	Jakovcevski and Zecevic, 2005
olig2	oligodendrocyte + progenitor																								https://www.ncbi.nlm.nih.gov/pubmed/16267213	Jakovcevski and Zecevic, 2005
sox10	oligodendrocyte progenitors																								https://www.ncbi.nlm.nih.gov/pmc/articles/PMC3003047/	Pozniak et al., 2010
bdnf	sensory neuron lineage																								https://link.springer.com/article/10.1007%2FBF03033317	Li et al., 2006
slc2a3a	Glutamatergic neuron																								https://www.ncbi.nlm.nih.gov/pubmed/8243635	Nagamatsu et al., 1993
nell2b	motor/sensory neuron																								https://www.ncbi.nlm.nih.gov/pubmed/15183717	Nelson et al., 2004
neurod1	pro-neural																								https://www.cell.com/stem-cell-reports/fulltext/S2213-6711(17)30167-4	Brulet et al., 2017
eomesa	excitatory cortical neuron lineage																								https://www.ncbi.nlm.nih.gov/pmc/articles/PMC3583225/	Cameron et al., 2012
elavl4	early immature neuron																								https://bmcgenomics.biomedcentral.com/articles/10.1186/s12864-015-2215-8	Tallafuss et al., 2015
neurod6a	pro-neural																								https://stemcellsjournals.onlinelibrary.wiley.com/doi/full/10.1002/stem.731	Ohtsuka et al., 2011
eno2	neuron																								https://www.ncbi.nlm.nih.gov/pubmed/17897967	Bai et al., 2007
cbln1	commissural neuron lineage																								http://www.jneurosci.org/content/36/46/11801	Otsuka et al, 2016
nrgna	differentiating neuron
gabrb3	GABAergic neuron																								https://www.ncbi.nlm.nih.gov/pubmed/15590141	Lujan et al., 2005
gabra5	GABAergic neuron																								https://www.ncbi.nlm.nih.gov/pubmed/15590141	Lujan et al., 2005
ets2	motor neuron lineage																								https://www.ncbi.nlm.nih.gov/pmc/articles/PMC5038589/	Lake et al., 2016
pvalb7a	cortical neuron
tbr1b	projection neurons (dorsal)																								http://www.pnas.org/content/107/29/13129	Bedogni et al, 2010
lhx5	Cortical projection neuron																								http://www.jneurosci.org/content/30/31/10551	Miquelajáuregui et al., 2010
slc32a1	GABAergic neuron																								https://www.ncbi.nlm.nih.gov/pubmed/25749864	Fattorini et al, 2015
slc6a1b	GABAergic neuron																								https://www.nature.com/articles/ncomms15132	Hasel et al., 2017
penkb	sensory neuron lineage
dlx5a/b	cortical interneuron																								https://www.ncbi.nlm.nih.gov/pmc/articles/PMC2919857	Wang et al., 2010
zfhx3	cortical interneuron
cd74(a/b)	immune cells																								http://www.pnas.org/content/pnas/114/3/562.full.pdf	Gil-Yarom et al., 2017
pfn1	macrophage																								https://www.ncbi.nlm.nih.gov/pmc/articles/PMC4036069/	Fan et al., 2014
traf4a	oligodendrocytes+endothelium																								https://www.nature.com/articles/cmi201650.pdf?origin=ppub	Li et al., 2017
ascl1a	committed progenitors / neuroblast																								http://genesdev.cshlp.org/content/25/9/930.long	Castro et al., 2011
clstn2	dopaminergic neuron																								https://www.sciencedirect.com/science/article/pii/S2211124714008626	Poulin et al., 2014
sox6	dopaminergic neuron																								https://www.sciencedirect.com/science/article/pii/S2211124714008626	Poulin et al., 2014
cd9	endothelium																								https://www.ncbi.nlm.nih.gov/pubmed/10669631	Klein-Soyer et al., 2000
			High expression
			Low expression
			No expression
		dRGC1	dorsal radial glial cell 1
		dRGC2	dorsal radial glial cell 2
		mRGC1	medial radial glial cell 1
		mRGC2	medial radial glial cell 2
		vRGC1	ventral radial glial cell 1
		vRGC2	ventral radial glial cell 2
		NE	Neuroepithelium
		NB	Neuroblast
		OD	Oligodendrocyte
		En	Endothelium
		CN	Commissural neuron
		MNP	Motor neuron progenitor
		Gis-	GABAergic interneuron (pvalb-)
		Gis+	GABAergic interneuron (pvalb+)
		CSN	Cortical sensory neuron
		IN	Interneuron
		CPN	Corticospinal projection neuron
		GSN	Glutamatergic sensory neuron
		CI1	Cortical interneuron 1
		CI2	Cortical interneuron 2
		PPN	Pallidal projection neuron
		Im	Immune cells

### Sheet: Sheet2
		CLUSTERS
	FINAL naming
Gene	cell type	0	1	2	3	4	5	6	7	8	9	10	11	12	13	14	15	16	17	18	19	20	pubmed entry	Reference	further information
msi1	glia/neuroepithelium																						https://www.ncbi.nlm.nih.gov/pubmed/10657706	Kaneko et al., 2010
slc1a3b/GLAST	glia/neuroepithelium																						https://www.ncbi.nlm.nih.gov/pubmed/27859594/	Untiet et al., 2017
glula	glia																						https://www.ncbi.nlm.nih.gov/pubmed/20853506	Grupp et al., 2010
s100b	radial glia																						https://www.ncbi.nlm.nih.gov/pmc/articles/PMC2739421/	Raponi et al., 2007
her4	glia																						https://www.ncbi.nlm.nih.gov/pubmed/17134690	Yeo et al., 2007
fabp7a	glia																						http://www.ncbi.nlm.nih.gov/pubMed/20346355	Ito el al, 2010
gfap	radial glia																						http://www.ncbi.nlm.nih.gov/pubMed/19161226	Lam et al., 2009
sox2	glia/neuroepithelium																						https://www.ncbi.nlm.nih.gov/pubmed/15711057	Ellis et al. 2004
dla	glia																						https://www.ncbi.nlm.nih.gov/pubmed/12588854	Grandbarbe et al., 2003
krt18	glia + neuroepthelium																						https://www.ncbi.nlm.nih.gov/pubmed/7541809	Merrick et al., 1995
vim	glia + neuroepthelium																						https://www.ncbi.nlm.nih.gov/pubmed/2476946	Stagaard and Mollgard, 1989
fezf1	neural progenitor																						https://onlinelibrary.wiley.com/doi/pdf/10.1111/j.1440-169X.2009.01088.x	Shimizu and Hibi, 2009
hopx	cortical neural progenitor																						https://www.ncbi.nlm.nih.gov/pubmed/26451648	Li et al., 2015
emx2	radial glia (cortical) / projection neuron (dorsal)																						https://www.sciencedirect.com/science/article/pii/S0925477301005469	Gangemi et al., 2001
pax6a	neural progenitor																						https://www.ncbi.nlm.nih.gov/pubmed/25117830	Curto et al., 2014
calb2a	cortical inhibitory neuron lineage																						https://www.ncbi.nlm.nih.gov/pubmed/16958092	Xu et al., 2006
s100a10	progenitor																						https://onlinelibrary.wiley.com/doi/pdf/10.1002/cne.24113	Milosevic et al., 2016
notch3	quiescence/stemness																						https://www.ncbi.nlm.nih.gov/pmc/articles/PMC3737716/	Alunni et al., 2013
cx43	radial glia																						https://www.ncbi.nlm.nih.gov/pubmed/12140256	Duval et al., 2002
txn	neural progenitor																						https://www.ncbi.nlm.nih.gov/pubmed/18729150	Sakakibara et al., 2008
arf4b	delamination/differentiation of progenitors																						http://jcb.rupress.org/content/214/1/89	Ezratty et al., 2016
sv2a	Synapse																						https://www.ncbi.nlm.nih.gov/pmc/articles/PMC2980308/	Nowack et al., 2010
sypb	Synapse																						https://www.ncbi.nlm.nih.gov/pmc/articles/PMC3136197/	Kwon and Chapman, 2011
syt1a	Synapse																						https://www.ncbi.nlm.nih.gov/pubmed/22589224	Greif et al., 2013
gsx2	NSPC																						http://www.pnas.org/content/108/4/1675	Pei et al., 2011
elavl3	early neuronal fate																						https://bmcgenomics.biomedcentral.com/articles/10.1186/s12864-015-2215-8	Tallafus et al., 2015
tuba8l	late progenitors																						https://www.ncbi.nlm.nih.gov/pmc/articles/PMC2869021/	Braun et al., 2010, Abdollahi 2009
mcm5	proliferating neuroblast																						https://www.tandfonline.com/doi/pdf/10.4161/cc.5.11.2779	Ryu and Driever, 2006
stmn1a	neuroblast																						https://www.ncbi.nlm.nih.gov/pubmed/26299571	Shin et al., 2015
cdk2	cell cycle																						https://www.ncbi.nlm.nih.gov/pmc/articles/PMC2140044/	Jablonska et al., 2007
pcna	proliferating neuroblast																						https://www.nature.com/articles/ncomms1155	Arai et al., 2011
tagln2	neuroepithelium/ventral RGC																						https://www.ncbi.nlm.nih.gov/pmc/articles/PMC4583716/	Pollen et al., 2015
six3a/b	sensory neuron progenitor																						https://academic.oup.com/cercor/article-pdf/18/3/553/807489/bhm092.pdf	Apolloni et al., 2008
nkx2.1	palllidal projection neurons/forebrain interneurons																						https://www.cell.com/neuron/fulltext/S0896-6273(16)30512-8	Sandberg et al., 2016
ctgfa	epithelium																						https://www.ncbi.nlm.nih.gov/pmc/articles/PMC3561339/	Romao et al., 2013
foxp4	Neuronal differentiation/delamination factor																						https://www.cell.com/neuron/pdf/S0896-6273(12)00327-3.pdf	Pacary et al., 2012
map1aa	neuron																						https://www.ncbi.nlm.nih.gov/pubmed/9297633?dopt=Abstract	Nunez and Fischer, 1997
clu	neuroepithelium + neurons																						https://www.ncbi.nlm.nih.gov/pubmed/9247197	Michel et al., 1997
gad1	Glutamatergic neuron																						https://www.ncbi.nlm.nih.gov/pmc/articles/PMC4870936/	Dicken et al., 2015
gad2	Glutamatergic neuron																						https://www.ncbi.nlm.nih.gov/pubmed/17279576	Sassa et al., 2007
aplnr	endothelium + oligodendrocyte																						https://onlinelibrary.wiley.com/doi/pdf/10.1046/j.1471-4159.2001.00320.x	Reaux et al., 2001
olig1	oligodendrocyte + progenitor																						https://www.ncbi.nlm.nih.gov/pubmed/16267213	Jakovcevski and Zecevic, 2005
olig2	oligodendrocyte + progenitor																						https://www.ncbi.nlm.nih.gov/pubmed/16267213	Jakovcevski and Zecevic, 2005
sox10	oligodendrocyte progenitors																						https://www.ncbi.nlm.nih.gov/pmc/articles/PMC3003047/	Pozniak et al., 2010
bdnf	sensory neuron lineage																						https://link.springer.com/article/10.1007%2FBF03033317	Li et al., 2006
slc2a3a	Glutamatergic neuron																						https://www.ncbi.nlm.nih.gov/pubmed/8243635	Nagamatsu et al., 1993
nell2b	motor/sensory neuron																						https://www.ncbi.nlm.nih.gov/pubmed/15183717	Nelson et al., 2004
neurod1	pro-neural																						https://www.cell.com/stem-cell-reports/fulltext/S2213-6711(17)30167-4	Brulet et al., 2017
eomesa	excitatory cortical neuron lineage																						https://www.ncbi.nlm.nih.gov/pmc/articles/PMC3583225/	Cameron et al., 2012
elavl4	early immature neuron																						https://bmcgenomics.biomedcentral.com/articles/10.1186/s12864-015-2215-8	Tallafuss et al., 2015
neurod6a	pro-neural																						https://stemcellsjournals.onlinelibrary.wiley.com/doi/full/10.1002/stem.731	Ohtsuka et al., 2011
eno2	neuron																						https://www.ncbi.nlm.nih.gov/pubmed/17897967	Bai et al., 2007
cbln1	commissural neuron lineage																						http://www.jneurosci.org/content/36/46/11801	Otsuka et al, 2016
nrgna	differentiating neuron
gabrb3	GABAergic neuron																						https://www.ncbi.nlm.nih.gov/pubmed/15590141	Lujan et al., 2005
gabra5	GABAergic neuron																						https://www.ncbi.nlm.nih.gov/pubmed/15590141	Lujan et al., 2005
ets2	motor neuron lineage																						https://www.ncbi.nlm.nih.gov/pmc/articles/PMC5038589/	Lake et al., 2016
pvalb7a	cortical neuron
tbr1b	projection neurons (dorsal)																						http://www.pnas.org/content/107/29/13129	Bedogni et al, 2010
lhx5	Cortical projection neuron																						http://www.jneurosci.org/content/30/31/10551	Miquelajáuregui et al., 2010
slc32a1	GABAergic neuron																						https://www.ncbi.nlm.nih.gov/pubmed/25749864	Fattorini et al, 2015
slc6a1b	GABAergic neuron																						https://www.nature.com/articles/ncomms15132	Hasel et al., 2017
penkb	sensory neuron lineage
dlx5a/b	cortical interneuron																						https://www.ncbi.nlm.nih.gov/pmc/articles/PMC2919857	Wang et al., 2010
zfhx3	cortical interneuron
cd74(a/b)	immune cells																						http://www.pnas.org/content/pnas/114/3/562.full.pdf	Gil-Yarom et al., 2017
pfn1	macrophage																						https://www.ncbi.nlm.nih.gov/pmc/articles/PMC4036069/	Fan et al., 2014
traf4a	oligodendrocytes+endothelium																						https://www.nature.com/articles/cmi201650.pdf?origin=ppub	Li et al., 2017
ascl1a	committed progenitors / neuroblast																						http://genesdev.cshlp.org/content/25/9/930.long	Castro et al., 2011
clstn2	dopaminergic neuron																						https://www.sciencedirect.com/science/article/pii/S2211124714008626	Poulin et al., 2014
sox6	dopaminergic neuron																						https://www.sciencedirect.com/science/article/pii/S2211124714008626	Poulin et al., 2014
cd9	endothelium																						https://www.ncbi.nlm.nih.gov/pubmed/10669631	Klein-Soyer et al., 2000
			High expression
			Low expression
			No expression
		dRGC1	dorsal radial glial cell 1
		dRGC2	dorsal radial glial cell 2
		mRGC1	medial radial glial cell 1
		mRGC2	medial radial glial cell 2
		vRGC1	ventral radial glial cell 1
		vRGC2	ventral radial glial cell 2
		NE	Neuroepithelium
		NB	Neuroblast
		OD	Oligodendrocyte
		En	Endothelium
		CN	Commissural neuron
		MNP	Motor neuron progenitor
		Gis-	GABAergic interneuron (pvalb-)
		Gis+	GABAergic interneuron (pvalb+)
		CSN	Cortical sensory neuron
		IN	Interneuron
		CPN	Corticospinal projection neuron
		GSN	Glutamatergic sensory neuron
		CI1	Cortical interneuron 1
		CI2	Cortical interneuron 2
		PPN	Pallidal projection neuron
		Im	Immune cells
