## Supplementary material for "Single cell analyses of the effects of Amyloid-beta42 and Interleukin-4 on neural stem/progenitor cell plasticity in adult zebrafish brain": SD_1D_Control_GO_term_figure_chart.xlsx

### Sheet: BP_Cell
	BP up PBS non unique
		0	1	4	5	10	14	22	13	2	19	8	12	3	7	9	11	17	16	15	21	18
		dRGC1	dRGC2	mRGC1	mRGC2	vRGC1	vRGC2	NE	NB	IN	CSN	GSN	CI1	MNP	GIs-	GIs+	CN	PPN	CPN	En	OD	Im
	Brain development (GO:0007420)
	Cell-cell signaling (GO:0007267)
	Peripheral nervous system development (GO:0007422)
	Regeneration (GO:0031099)
	Cell differentiation (GO:0030154)
	Cellular macromolecule biosynthetic process (GO:0034645)
	CNS development (GO:0007417)
	Neurogenesis (GO:0022008)
	Notch signaling (GO:0007219)
	Regulation of neurotransmitter levels (GO:0001505)
	Forebrain development (GO:0030900)
	Lipid metabolic process (GO:0006629)
	Response to cytokine (GO:0034097)
	Transcription (GO:0006355)
	Response to cAMP (GO:0051591)
	Telencephalon development (GO:0021537)
	Regulation of glycoprotein biosynthetic process (GO:0010559)
	Cell cycle (GO:0007049)
		0	1	4	5	10	14	22	13	2	19	8	12	3	7	9	11	17	16	15	21	18
		dRGC1	dRGC2	mRGC1	mRGC2	vRGC1	vRGC2	NB	Im	NE	OD	CSN	CI1	CPN	GSN	PPN	GIs-	MNP	CN	GIs+	IN	En
	Canonical Wnt signaling pathway (GO:0060070)
	Cell-cell signaling by Wnt (GO:0198738)
	Cholesterol metabolic process (GO:0008203)
	Fatty acid catabolic process (GO:0009062)
	Isoprenoid metabolism (GO:0006720)
	lateral line nerve glial development (GO:0048937)
	Regulation of Phospholipase C activity (GO:1900274)
	Steroid metabolism (GO:0008202)
	Positive regulation of MAP kinase activity (GO:0043406)
	ER unfolded protein response (GO:0030968)
	Insulin receptor signaling (GO:0008286)
	Regulation of cell death (GO:0010941)
	FGF receptor signaling pathway (GO:0040036)
	TGF beta activation (GO:0036363)
	TGF beta production (GO:0071604)
	Regulation of cell cycle arrest (GO:0071156)
	Glucose metabolic process (GO:0006006)
	Neutral aminoacid transport (GO:0015804)
	Positive regulation of cytokine production (GO:0001819)
	Very-long chain fatty acid biosynthesis (GO:0042761)
	Serine family aminoacid metabolic process (GO:0009069)
	Response to estrogen (GO:0043627)
	Alpha aminoacid metabolism (GO:1901605)
	ATP-dependent chromatin remodeling (GO:0043044)
	Cell cycle G1/S phase transition (GO:0044843)
	Chromatin organization (GO:0006325)
	DNA-dependent DNA repolication (GO:0006261)
	Folic-acid metabolism (GO:0006760)
	Histone exchange (GO:0043486)
	Cell fate committment (GO:0010455)
	snoRNA metabolic process (GO:0016074)
	Stem cell differentiation (GO:0048863)
	Antigen processing and presentation (GO:0019882)
	Leukocyte differentiation (GO:0002521)
	Lymphocyte activation (GO:0046649)
	Regulation of leukocyte cell adhesion (GO:1903037)
	Regulation of receptor-mediated endocytosis (GO:0048259)
	Regulation of T cell activation (GO:0050863)
	Response to virus (GO:0009615)
	Sequestering of iron ion (GO:0097577)
	Regulation of protein kinase A signaling (GO:0010738)
	Regulation of protein kinase C signaling (GO:0090036)
	Regulation of Rho signal transduction (GO:0035024)
	Lateral ventricle development (GO:0021670)
	Bleb assembly (GO:0032060)
	Axis elongation (GO:0003401)
	Tyrosine phosphatase signaling (GO:0007185)
	Taxis (GO:0042330)
	Semaphorin-plexin signaling pathway (GO:0071526)
	Response to retinoic acid (GO:0032526)
	Regulation of insulin secretion (GO:0050796)
	Arp2/3 mediated actin nucleation (GO:0034315)
	Purinergic receptor signaling pathway (GO:0035587)
	Positive regulation of stress-activated MAPK signaling (GO:0032874)
	Phosphatidylethanolamine biosynthetic process (GO:0006646)
	Oligodendrocyte differnetiation (GO:0048709)
	NIK/NF-KappaB signaling (GO:0038061)
	Insulin secretion (GO:0030073)
	Enzyme linked protein receptor signaling pathway (GO:0007167)
	Complement activation (GO:0006956)
	Activin receptor signaling pathway (GO:0032924)
	Adenosine receptor signaling pathway (GO:0001973)
	Retrograde axonal transport (GO:0008080)
	Rhythmic process (GO:0048511)
	Response to acetylcholine (GO:1905144)
	Serine/threonine kinase activity (GO:0071900)
	Regulation of NT receptor activity (GO:1905144)
	Regulation of JUN kinase activity (GO:0043506)
	Glutamate receptor signaling (1900449)
	Neuropeptide signaling pathway (GO:0007218)
	Acetylcholine receptor signaling (GO:0007213, GO:0095500)
	Circadian rhythm (GO:0007623)
	Axonal transport (GO:0098930)
	Activation of MAPK activity (GO:0000187)
	Tricarboxylic acid cycle (GO:0006099)
	Regulation of pentose-phosphate shunt (GO:0043456)
	High voltage-gated Ca channel activity (GO:1901841)
	Regulation of calcineurin-NFAT signaling (GO:0070884)
	Protein kinase D signaling (GO:0089700)
	Polyamine metabolic process (GO:0006595)
	Histone H2A acetylation (GO:0043968)
	Histone H3-K14 acetylation (GO:0044154)
	Histone H4-K12 acetylation (GO:0043983)
	Histone H4-K5 acetylation (GO:0043981)
	Histone H3-K8 acetylation (GO:0043982)
	Gluconeogenesis (GO:0006094)
	Wnt signaling in heart development (GO:0003306)
	STAT cascade (GO:0097696)
	Regulation of JAK-STAT cascade (GO:0046425)
	Negative regulation of JAK-STAT cascade (GO:0046426)
	Cell surface receptor signaling (GO:0061311)
	Brain morphogenesis (GO:0048854)
	Aerobic respiration (GO:0009060)
	Cell killing (GO:0001906)
	Contractile actin filament bundle assembly (GO:0030038)
	Leukocyte mediated cytotoxicity (GO:0001909)
	NK cell-mediated cytotoxicity (GO:0042267)
	Positive regulation of feeding behavior (GO:2000253)
	Stress fiber assembly (GO:0043149)
	ARF protein signal transduction (GO:0032011)
	Negative reg. of Wnt in dorsoventral axis specification (GO:2000054)
	Negative regulation of phosphorylation (GO:0042326)
	Negative regulation of phosphorus metabolism (GO:0010563)
	Regulation of establishment of cell polarity (GO:2000114)
	Glycine receptor clustering (GO:0072579)
	GTP metabolic process (GO:0046039)
	Metal incorporation into metallo-molybdopterin complex (GO:0042040)
	Neurotransmitter-gated ion channel clustering (GO:0072578)
	Purine nucleoside triphosphate metabolism (GO:0009145)
	Ribonucleoside triphosphate biosynthesis (GO:0009201)
	Synapse assembly (GO:0007416)
	Regulation of vesicle-mediated transport (GO:0060627)
	Regulation of neurotransmitter secretion (GO:0046928)
	Regulation of membrane potential (GO:0042391)
	Neuronal stem cell population maintenance (GO:0097150)
	Negative regulation of neural stem cell proliferation (GO:2000178)
	Commissural neuron differentiation (GO:0021528)
	Adherens junction organization (GO:0034332)
	Regulation of Notch signaling pathway (GO:0008593)
	Proline transport (GO:0015824)
	Polyamine catabolic process (GO:0006598)
	Response to vitamin B3(GO:0033552)
	Spermine metabolic process (GO:0008215)
	Protein dephosphorylation (GO:0006470)
	Oxidative DNA demethylation (GO:0035511)
	Dendrite guidance (GO:0070983)
	Replicative cell aging (GO:0001302)
	Actomyosin structure organization (GO:0031032)
	RNA stabilization (GO:0043489)
	Regulation of filopodium assembly (GO:0051489)
	Regulation of erythrocyte differnetiation (GO:0045646)
	Negative chemotaxis (GO:0050919)
	Iron coordination entity transport (GO:1901678)
	Heme transport (GO:0015886)
	CNS segmentation (GO:0035283)

### Sheet: MF_Cell
	MF up PBS non unique
	28/05/201828/05/201828/05/201828/05/2018	0	1	4	5	10	14	22	13	2	19	8	12	3	7	9	11	17	16	15	21	18
		dRGC1	dRGC2	mRGC1	mRGC2	vRGC1	vRGC2	NE	NB	IN	CSN	GSN	CI1	MNP	GIs-	GIs+	CN	PPN	CPN	En	OD	Im
	Active ion transmembrane transporter activity (GO:0022853)
	Calcilum ion binding (GO:0005509)
	Extracellular ligand-gated ion channel activity (GO:0005230)
	Fatty acyl-CoA bindign (GO:0000062)
	Glutamate receptor activity (GO:0008066)
	Heparin binding (GO:0008201)
	Ionotropic glutamate receptor activity (GO:0004970)
	MAPK phosphatase activity (GO:0033549)
	Nucleic acid binding (GO:0003676)
	Organic cyclic compound binding (GO:0097159)
	Oxidoreductase activity (GO:0016491)
	SNARE binding (GO:0000149)
		0	1	4	5	10	14	13	18	22	21	19	12	16	8	17	7	3	11	9	2	15
		dRGC1	dRGC2	mRGC1	mRGC2	vRGC1	vRGC2	NB	Im	NE	OD	CSN	CI1	CPN	GSN	PPN	GIs-	MNP	CN	GIs+	IN	En
Aconitate hydratase activity (GO:0003994)
Catalase activity (GO: 0004096)
Frizzled binding (GO:0005109)
Heme binding (GO:0020037)
Heparan sulfate proteoglycan binding (GO:0043395)
Nerve growth factor binding (GO:0048406)
Sterol desaturase activity (GO:0070704)
Tetrapyrolle binding (GO:0046906)
Wnt protein binding (GO:0017147)
Protein disuphide isomerase activity (GO:0003756)
Long chain fatty acid transporter activity (GO:0005324)
AT DNA binding (GO:0003680)
beta adrenergic receptor activity (GO:0004939)
Epinephrine binding (GO:0051379)
Ral GTPase binding (GO:0017160)
Glucose 6-phosphate isomerase activity (GO:0004347)
6-phosphofructokinase activity (GO:0003872)
Collagen binding (GO:0005518)
Fatty acid binding (GO:0005504)
Gap junction channel activity (GO:0005243)
L-aminoacid transmembrane transporter activity (GO:0015176)
Wide pore channel activity (GO:0022829)
Retinoic acid binding (GO:0001972)
Peroxiredoxin activity (GO:0051920)
ER retention sequence binding (GO:0046923)
Adenylyl sulfate kinase activity (GO:0004020)
Acylglycerol lipase activity (GO:0047372)
ATP-dependent helicase activity (GO:0008026)
Chromatin binding (GO:0003682)
Damaged DNA binding (GO:0003684)
Histone binding (GO:0042393)
pre-mRNA binding (GO:0036002)
Ran GTPase binding (GO:0008536)
SUMO activating enzyme activity (GO:0019948)
Y-form DNA binding (GO:0000403)
MHC protein binding (GO:0042287)
Ferric ion binding (GO:0008199)
Glutathione peroxidase activity (GO:0004602)
Insulin-like growth factor cinding (GO:0005220)
Protein kinase A binding (GO:0051018)
Semaphorin receptor activity (GO:0017154)
Phosphatidlyinositol binding (GO:0035091)
Lipid binding (GO:0008289)
Hyaluronic acid bindign (GO:0005540)
Cytokine receptor binding (GO:0005126)
Calcium-dependent protein kinase activity (GO:0010857)
FK506 binding (GO:005528)
JUN kinase binding (GO:0008432)
MAPK scaffol activity (GO:0005078)
Protein phosphatase 1 binding (GO:0008157)
Oxygen binding (GO:0019825)
Vitamin binding (GO:0019842)
Voltage-gaten anion channel activity (GO:0008308)
Phosphoglycerate mutase activity (GO:0004619)
Notch binding (GO:0005112)
LIM domain binding (GO:0030274)
Aspartate N-acetyltransferase activity (GO:0017188)
Hormone receptor binding (GO:51427)
Nucleotide transmembrabe transporter activity (GO:0015215)
Succinate dehydrogenase activity (GO:0000104)
Receptor ligand activity (GO:0048018)
ARF guanyl ncleotide exchange factor activity (GO:0005086)
Calcium channel inhibitor activity (GO:0019855)
Channel activity (GO:0015267)
Neurotransmitter receptor activity (GO:0030594)
Passive transmembrane transport activity (GO:0022803)
L27 domain binding (GO:0097016)
Calcium-dependent phospholipid binding (GO:0005544)
G-protein coupled glutamate receptor binding (GO:0035256)
Polyamine bindign (GO:0019808)
Protein tyrosine phosphatase activity (GO:0004725)
Spermidine binding (GO:0019809)
Transmembrane receptor protein tyrosine kinase activity (GO:0004717)
Ligand-gated cation channel activity (GO:0099084)
