## Supplementary material for "Single cell analyses of the effects of Amyloid-beta42 and Interleukin-4 on neural stem/progenitor cell plasticity in adult zebrafish brain": SD_2C_GO_term_figure_chart_Ab42vsPBS.xlsx

### Sheet: BP_Ab42PBS
		0	1	4	5	10	14	22	13	2	19	8	12	3	7	9	11	17	16	15	21	18
		dRGC1	dRGC2	mRGC1	mRGC2	vRGC1	vRGC2	NE	NB	IN	CSN	GSN	CI1	MNP	GIs-	GIs+	CN	PPN	CPN	En	OD	Im
	Aerobic respiration (GO:0009060)
	Axonogenesis (GO:0007409)
	Brain development (GO:0007420)
	Cell projection organization (GO:0030030)
	Cellular nitrogen compound metabolic process (GO:0034641)
	Chemical synaptic transmission (GO:0007268)
	CNS development (GO:0007417)
	Energy derivation by oxidation of organic compound (GO:0015980)
	Immune sstem process (GO:0002376)
	Metabolic process (GO:0008152)
	Neuron differentiation (GO:0030182)
	Neurotransmitter secretion (GO:0007269)
	Protein localization (GO:0008104)
	Regulation of gene expression (GO:0010468)
	Response to stress (GO:0006950)
	Generation of neurons (GO:0048699)
	Neuron development (GO:0048666)
	Neuron projection morphogenesis (GO:0048812)
	Synapse maturation / organization (GO:0090128, GO:0050807)
		0	1	4	5	10	14	22	13	2	19	8	12	3	7	9	11	17	16	15	21	18
		dRGC1	dRGC2	mRGC1	mRGC2	vRGC1	vRGC2	NE	NB	IN	CSN	GSN	CI1	MNP	Gis-	Gis+	CN	PPN	CPN	En	OD	Im
Glutamine biosynthetic process (GO:0006542)
Hindbrain tangential cell migration (GO:21934)
Apoptotic signaling pathway (GO:0008630)
Isoprenoid biosynthesis (GO:0008299)
Negative regulation of cell projection (GO:0031345)
Negative regulation of neuron projection (GO:0010977)
PI3K signaling (GO:0014068)
Receptor protein tyrosine kinase signaling (GO:0007169)
Chaperone-mediated protein folding (GO:0051085)
Negative regulation of neurogenesis (GO:0050768)
PDGF receptor signaling pathway (GO:0048008)
Positive regulation of cell motility (GO:2000147)
Response to peptide (GO:1901652)
Stem cell fate committment (GO:0048865)
Stem cell proliferation (GO:0072089)
Cytochrome c release from mitochondria (GO:0090199)
Wnt signaling pathway (GO:0045813)
ncRNA transcription (GO:0098781)
Motor neuron migration (GO:0097475)
mitochondrion disassembly (GO:0061726)
Tetrapyrrole metabolism (GO:0033013)
Somatic V(D)J recombination (GO:0033153)
Neuron migration (GO:0001764)
Negative regulation of apoptosis (GO:0043069)
Autophagy (GO:0000422)
Antigen processing and presentation (GO:0002474)
Regulation of cellular senscence (GO:2000772)
Regulation of cell aging (GO:0090342)
Protein monoubiquitination (GO:1902527)
Neuron projection organization (GO:0106027)
Lipid phosphorylation (GO:0046834)
Golgi ribbon formation (GO:0090161)
Protein targeting to Golgi (GO:0000042)
G2/M transition of cell cycle (GO:0010971)
Mechanoreceptor differentiation (GO:0042490)
Lipid modification (GO:0030258)
Anterior commissure morphogenesis (GO:0021960)
Amino sugar metabolism (GO:0006040)
Adenine salvage (GO:0006168)
Adherens junction assembly (GO:0007045)
Coenzyme metabolism (GO:0006732)
Fattay acid metabolism (GO:0006631)
mRNA export from nucleus (GO:0006406)
Negative regulation of cytokine production (GO:0001818)
Non-canonical Wnt signaling (GO:0035567)
Regulation of cell-matrix adhesion (GO:0001952)
Sprouting angiogenesis (GO:0002040)
Tube development (GO:0035295)
Dendrite arborization (GO:0140059)
Focal adhesion assembly (GO:0048041)
Mediolateral intercalation (GO:0060031)
UV-damage excision repair (GO:0070914)
Response to monoamine (GO:0071867)
Secondary alcohol biosynthesis (GO:1902653)
Regulation of protein kinase activity (GO:0045859)
Regulation of axon guidance (GO:1902667)
Phospholipid dephosphorylation (GO:0046839)
Barbed-end actin filament capping (GO:0051016)
Telencephalic tangential migration (GO:0021826)
Retinol metabolic process (GO:0042572)
Locomotion (GO:0040011)
Inactivation of MAPK activity (GO:0000188)
Radial glia migration (GO:0021932)
Formation of radial glia scaffolds (GO:0021943)
COP9 signalosome assembly (GO:0010387)
Cholesterol biosynthesis (GO:0006695)
Negative regulation of plasminogen activation (GO:0010757)
Regulation of RIG-I signaling (GO:0039535)
Pattern recognition receptor signaling (GO:0039531)
Glycophagy (GO:0061723)
Intermediate filament organization (GO:0045104)
Karyomere membrane fusion (GO:0061472)
Negative regulation of apoptotic execution (GO:1900118)
Nonfunctional rRNA decay (GO:0070651)
Selective autophagy (GO:0061912)
Wnt signaling (GO:0090244)
Regulation of PKC signaling (GO:0090036)
Regulation of neutrophil chemotaxis (GO:0090022)
Regulation of gene silencing (GO:0060968)
Regulation of cytokine activity (GO:0060300)
Regulation of cell differnetiation (GO:0045595)
Neuronal stem cell population maintenance (GO:0097150)
Genetic imprinting (GO:0071514)
Establishment of epithelial cell polarity (GO:0090162)
Ectodermal placode formation (GO:0060788)
Cadherin-mediated cell adhesion (GO:0044331)
Regulation of hippo signaling (GO:0035330)
Positive regulation of MAPK activity (GO:0043406)
Neural crest cell differentiation (GO:0014033)
Forebrain neuron differentiation (GO:0021879)
Stem cell committment to neuron (GO:0021898)
Cell cycle process (GO:0022402)
Dendrite development (GO:0016358)
DNA replication (GO:0006261)
Glucose metabolic process (GO:0006006)
Interkinetic nuclear migration (GO:0022027)
Methylation (GO:0032259)
Mitochondrial genome maintenance (GO:0000002)
Transcription initiation from mitochondrial promoter (GO:0006391)
Notch signaling (GO:0061314)
Regulation of membrane permeability (GO:0090559)
Tetrahydrofolate metabolism (GO:46653)
Axon guidance (GO:0007411)
Histone deacetylation (GO:0016575)
Homophilic cell adhesion (GO:0007156)
Neuropeptide signaling pathway (GO:0007218)
Regulation of cellular pH (GO:0030641)
Regulation of synaptic transmission, GABAergic (GO:0032228)
Excitatory postsynaptic potential (GO:0060079)
Heterochromatin organization (GO:0070828)
Neuron projection guidance (GO:0097485)
Regulation of neuron differentiation (GO:0045664)
Regulation of plasma membrane sterol distribution (GO:0097036)
Regulation of IL-12 biosynthesis (GO:0045075)
Chondroitin sulfste proteoglycan metabolism (GO:0050654)
Cytokine biosynthesis (GO:0042089)
Mitotic cytokinesis (GO:0000281)
Positive regulation of Wnt signaling pathway (GO:0030177)
Protein deubiquitination (GO:0016579)
SNARE complex disassembly (GO:0035494)
Vitamin K biosynthesis (GO:0042371)
Synaptic vesicle recycling (GO:0036465)
Synaptic growth at neuromuscular junction (GO:0008582)
Regulation of neuron projection development (GO:0010975)
Regulation of circadian rhythm (GO:0042752)
Phospholipid biosynthetic process (GO:0008654)
Menaquinone metabolism (GO:0009233)
Acetylcholine catabolic process (GO:0006581)
Negative regulation of gluconeogenesis (GO:0045721)
Regulation of secretion (GO:0051046)
Wound healing (GO:0044319)
Vesicle docking (GO:0048278)
Regulation of synapse assembly (GO:0051963)
Regulation of signal transduction by p53 (GO:1901796)
Regulation of spindle assembly (GO:0090169)
Regulation of Histone H3-K27methylation (GO:0061085)
Regulation of cytoskeleton organozation (GO:0051493)
Mitochondrial Calcium release (GO:0099093)
Cellular response to menadione (GO:0036425)
FGF receptor signaling pathway (GO:0021899)
GABA catabolism (GO:0009450)
Glutamate decarboxylation to succinate (GO:0006540)
Histone H3-K9 demethylation (GO:0033169)
Notch receptor processing (GO:0007220)
Regulation of actin filament polymerization (GO:0030833)
Regulation of SNARE complex assembly (GO:GO:0035542)
Sodium ion transport (GO:0006814)
Regulation of mitochondrion organization (GO:0010821)
Protein desumoylation (GO:0016926)
Non-sense mediated decay (GO:0000184)
Fructose metabolic process (GO:0006000)
Anterograde synaptic vesicle transport (GO:0048490)
Negative regulation of transcription (GO:1903507)
Regulation of cilium assembly (GO:1902017)
Regulation of mitochondrial fission (GO:0090140)
Synapse maturation (GO:0060074)
Photoperiodism (GO:0009648)
Polyprenol metabolism (GO:0016093)
Medulla oblongata development (GO:0021550)
Ionotropic glutamate receptor signaling (GO:0035235)
Dolichol metabolism (GO:0019348)
Cannabinoid signaling pathway (GO:0038171)
de novo GDP-L-fucose biosynthesis (GO:0042351)
Regulation of action potential (GO:0098900)
Cellular response to lipid (GO:0071396)
Actin-mediated cell contraction (GO:70252)
Response to cortisol (GO:0051414)
Regulation of T cell migration (GO:2000404)
Regulation of synaptic plasticity (GO:1900383)
Regulation of calcineurin-NFAT signaling (GO:0070884)
Posterior lateral line development (GO:0048918)
Positive regulation of neutrophil chemotaxis (GO:0090023)
Negative regulation of Rho (GO:2001107)
Negative regulation of p53 signaling (GO:1901797)
Late endosome to vacuole transport (GO:0045324)
Cellular response to chemokine (GO:1990869)
Oculomotor nerve formation (GO:0021623)
Swimming behavior (GO:0036269)
Regulation of membrane potential (GO:0042391)
Optokinetic behavior (GO:0007634)
Memory (GO:0007613)
Learning (GO:0007612)
Cognition (GO:0050890)
Regulation of dopamine receptor signaling (GO:0060159)
Regulation of synaptic plasticity (GO:0048167)
Synapse assembly involved in innervation (GO:0060386)
Regulation of synaptic activity (GO:0060025)
Injury-dependent axon sprouting (GO:0048683)
Neuromast regeneration (GO:0070657)
Modulation of NFkB cascade (GO:0085032)
Clustering of voltage-gated Calcium channels (GO:0070073)
Vitamin B6 biosynthesis (GO:0042814)
Methylglyoxal metabolism (GO:0009438)
GABA biosynthesis (GO:0009449)
Chromatin silencing (GO:0006342)
FGF receptor signaling pathway (GO:0008543)
Glutamate receptor signaling pathway (GO:0007215)
Melanosome localization (GO:0032400)
Positive regulation of cell death (GO:0010942)
Positive regulation of cerebellar precursor proliferation (GO:0021940)
Regulation of cholinergic synaptic transmission (GO:0032222)
Endosome to Golgi retrograde transport (GO:0042147)
Neuron death (GO:0070997)
Regulation of cellular response to stress (GO:0080135)
Zymogen inhibition (GO:0097341)
Regulation of Nodal signaling pathway (GO:1900107)
Histone H4-R3 methylation (GO:0043985)
Calcium transport into cytoplasm (GO:0060402)
Peptide hormone processing (GO:0016486)
Negative regulation of APP biosynthesis (GO:0042985)
Desmosome assembly (GO:0002159)
cAMP signaling (GO:0019933)
Activation of NFkB-inducing kinase activity (GO:0007250)
Granulocyte differentiation (GO:0030851)
Hypothalamus development (GO:0021854)
Limbic system development (GO:0021761)
Negative regulation of vascular permeability (GO:0043116)
Neutrophil differentiation (GO:0030223)
Positive regulation of gliogenesis (GO:0014015)
Postsynaptic membrane organization (GO:0001941)
Response to oxygen radical (GO:0000305)
Ruffle organization (GO:0031529)
Telomere maintenance (GO:0043247)
Translesion synthesis (GO:0019985)
Cell-cell adhesion (GO:0098609)
Cellular response to estrogen (GO:0071391)
Sphingolipid homeostasis (GO:0090156)
Ceramide biosynthesis (GO:0046513)
Positive regulation of oligodendrocyte development (GO:0048714)
Regulation of NADP metabolism (GO:1902031)
Regulation of protein kinase B activitiy (GO:0051896)
Regulation of p38MAPK signaling (GO:1900744)
Negative regulation of innate immune response (GO:0045824)
Response to cytokine (GO:0034097)
Negative regulation of TOR signaling (GO:0032007)
Myeloid cell differentiation (GO:0030099)
Erythrocyte dfferentiation (GO:0030218)
Dendritic cell antigen presentation (GO:0002468)

### Sheet: MF_Ab42PBS
		0	1	4	5	10	14	22	13	2	19	8	12	3	7	9	11	17	16	15	21	18
		dRGC1	dRGC2	mRGC1	mRGC2	vRGC1	vRGC2	NE	NB	IN	CSN	GSN	CI1	MNP	GIs-	GIs+	CN	PPN	CPN	En	OD	Im
	Antioxidant activity (GO:0016209)
	Cytocrome-c oxidase activity (GO:0004129)
	DNA binding transcription factor activity (GO:0003700)
	GTPase activity (GO:0003924)
	Oxidoreductase activity (GO:0016491)
	Purine nucleotide binding (GO:0017076)
	Structural constituent of ribosome (GO:0003735)
	Enzyme regulator activity (GO:0030234)
	Pyrophosphatase activity
	RNA binding (GO:0003723)
	Transcription regulator activity (GO:0140110)
			0	1	4	5	10	14	22	13	2	19	8	12	3	7	9	11	17	16	15	21	18
			dRGC1	dRGC2	mRGC1	mRGC2	vRGC1	vRGC2	NE	NB	IN	CSN	GSN	CI1	MNP	GIs-	Gis+	CN	PPN	CPN	En	OD	Im
	Growth factor receptor binding (GO:0070851)
	Nerve growth factor binding (GO:0048406)
	PI3 kinase regulator activity (GO:0035014)
	PDGF receptor binding (GO:0005161)
	Steorid dehydrogenase activity (GO:0016229)
	Ubiquitin binding (GO:0043130)
	Heparan sulfate proteoglycan binding (GO:0043395)
	Aldehyde dehydrogenase activity (GO:0004029)
	Carboxylic ester hydrolase activity (GO:0052689)
	Lipid antigen binding (GO:0030882)
	Wnt protein binding (GO:0017147)
	Vitamin B6 binding (GO:0070279)
	Transcription regulatory region DNA binding (GO:0044212)
	Pyridoxal phosphate binding (GO:0030170)
	Interleukin-4 binding (GO:0019979)
	Fatty acid syntase activity (GO:0004312)
	Double stranded methylated DNA bindign (GO:0010385)
	Core promoter binding (GO:001047)
	Glutathione peroxidase activity (GO:0004602)
	MAPK phosphatase activity (GO:0033549)
	Peroxidase activity (GO:0004601)
	Zinc ion transmembrane transport activity (GO:0005385)
	Cyclin-dependent protein kinase activity (GO:0097472)
	CXCR chemokine receptor binding (GO:0045236)
	Calcium ion binding (GO:0005509)
	LDL receptor activity (GO:0005041)
	Lipid binding (GO:0008289)
	Ral GTPase binding (GO:0017160)
	Transferase activity (GO:0016741)
	Single-stranded DNA binding (GO:0003697)
	Methyltransferase activity (GO:0008757)
	S100 protein binding (GO:0044548)
	Methyltransferase activity (GO:0008168)
	Interleukin-1 receptor activity (GO:0004908)
	DNA-dependent ATPase activity (GO:0008094)
	14-3-3 protein binding (GO:0071889)
	ARF GEF activity (GO:0005086)
	Calcitonin receptor activity (GO:0004948)
	Enkephalin receptor activity (GO:0038046)
	Neuropeptide hormone activity (GO:0005184)
	Ubiquitinyl hydrolase activity (GO:0101005)
	Soluble NSF attachment protein activity (GO:0005483)
	Acetylcholinesterase activity (GO:0003990)
	Glycotransferase activity (GO:0004579)
	GTPase regulator activity (GO:0030695)
	Norepinephrine transport activity (GO:0005333)
	Opioid receptor binding (GO:0031628)
	Phospholipid binding (GO:0005543)
	Endopeptidase inhibitor activity (GO:0004867)
	U1 snRNA binding (GO:0030619)
	Serine/Threonine phosphatase activity (GO:0004722)
	Histone demethylase activity (GO:0032452)
	GTP-Rho binding (GO:0017049)
	GABA-A receptor activity (GO:0004890)
	Cytoskeletal protein binding (GO:0008092)
	Corticotropin-releasing hormone binding (GO:0051424)
	Glycosaminoglycan binding (GO:0005539)
	Thyrotropin releasing hormone receptor binding (GO:0031531)
	Protein kinase activity (GO:0004672)
	Neurotrophin receptor activity (GO:0005030)
	Eukaryotic initiation factor 4E binding (GO:0008190)
	Glucocorticoid receptor activity (GO:0004883)
	Phorbol ester receptor activity (GO:0001565)
	Voltage-gated sodium channela ctivity (GO:0005248)
	Substance P receptor activity (GO:0016496)
	Protein tyrosine phosphatase activity (GO:0004725)
	Microtubule motor activity (GO:0003777)
	L-DOPA binding (GO:0072544)
	Glutamate decarboxylase activity (GO:0004351)
	Histamine receptor activity (GO:0004969)
	Nociceptin receptor activity (GO:0001626)
	SNAP receptor activity (GO:0005484)
	Transcription factor binding (GO:0000989)
	Glutamate receptor binding (GO:0035254)
	Ceramide 1-phosphate binding (GO:1902387)
	Actin monomer binding (GO:00003785)
	Apelin receptor activity (GO:0060182)
	Cdk5 activator activity (GO:0016534)
	Monocarboxylic acid transport activity (GO:0008028)
	Notch binding (GO:0005112)
	Mu-type opioid receptor binding (GO:0031852)
	Melanocortin receptor binding (GO:0031779)
	Interferon receptor activity (GO:0004904)
	Serotonin receptor binding (GO:0031821)
	Vitamin D response element binding (GO:0070644)
	MHC protein binding (GO:0042287)
	Hexokinase activity (GO:0004396)
