## Supplementary material for "Single cell analyses of the effects of Amyloid-beta42 and Interleukin-4 on neural stem/progenitor cell plasticity in adult zebrafish brain": SD_3G_GO_term_figure_chart_IL4vsPBS.xlsx

### Sheet: BP_MF_IL4_PBS
		0	1	4	5	10	14	22	13	18		2	19	8	12	3	7	9	11	17	16	15	21
		dRGC1	dRGC2	mRGC1	mRGC2	vRGC1	vRGC2	NE	NB	Im		IN	CSN	GSN	CI1	MNP	GIs-	GIs+	CN	PPN	CPN	En	OD
	Nervous system development (GO:0007399)
	Brain development (GO:0007420)
	Gene expression (GO:0010467)
	Cellular aromatic compound metabolic process (GO:0006725)
	Protein metabolic process (GO:0019538)
	Response to stress (GO:0006950)
	Metabolic process (GO:0008152)
		0	1	4	5	10	14	22	13	18		2	19	8	12	3	7	9	11	17	16	15	21
		dRGC1	dRGC2	mRGC1	mRGC2	vRGC1	vRGC2	NE	NB	Im		IN	CSN	GSN	CI1	MNP	Gis-	Gis+	CN	PPN	CPN	En	OD
Anterior-posterior pattern specification (GO:0009952)																								Transcytosis (GO:0045056)
Cell-matrix adhesion (GO:0007160)																								Regulation of ion transport (GO:0043269)
Contractile actin filament assembly (GO:0030038)																								Neuron projection guidance (GO:0097485)
Endothelial cell proliferation (GO:0001935)																								Activin receptor signaling (GO:0032924)
Fatty acid biosynthetic process (GO:0006633)																								Chemotaxis (GO:0006935)
G-protein coupled glutamate signaling (GO:0007216)																								GABA signaling pathway (GO:0007214)
MAPK cascade (GO:0000165)																								Nodal signaling pathway (GO:0038092)
One-carbon compound transport (GO:0019755)																								Regulation of metal ion transport (GO:0010959)
Regulation of cytokine production (GO:0001817)																								Retinoic acid binding (GO:0001972)
Steroid metabolic process (GO:0008202)																								Interferon receptor activity (GO:0004904)
TGF-beta signaling pathway (GO:0007179)																								Convergent extension (GO:0060027)
ERK1 and ERK2 cascade (GO:0070371)																								Alanine transport (GO:0032328)
VEGF receptor signaling (GO:0048010)																								Cytokinesis (GO:0000910)
Cell adhesion molecule binding (GO:0050839)																								Regulation of plasminogen activation (GO:0010755)
Chemokine binding (GO:0019956)																								Oxygen transport (GO:0015671)
Glutamate receptor activity (GO:0008066)																								Glial cell fate determination (GO:0007403)
Integrin binding (GO:0005178)																								Gas transport (GO:0015669)
SMAD binding (GO:0046332)																								Abducens nucleus development (GO:0021742)
Regulation of programmed cell death (GO:0043067)																								de novo protein folding (GO:0006458)
Tetrapyrolle biosynthesis (GO:0033014)																								Positive regulation of axon regeneration (GO:0048680)
Stress-activated protein kinase signaling cascade (GO:0031098)																								Positive regulation of neurogenesis (GO:0050769)
Response to hormone (GO:0009725)																								Vesicle docking (GO:0048278)
Positive regulation of BMP signaling (GO:0030513)																								Mitochondrial gene expression (GO:0140053)
Epithelial sheet morphogenesis (GO:0002011)																								Cellular response to insulin (GO:0032869)
Wnt protein binding (GO:0017147)																								Tyrotrophin releasing hormone receptor binding (GO:0031531)
IL8 receptor binding (GO:0005153)																								Fatty acid elongation (GO:0030497)
GCSF binding (GO:0051916)																								Mechanosensory lateral line development (GO:0048881)
Actin filament organization (GO:0007015)																								Vasculogenesis (GO:0001570)
Cell projection assembly (GO:0030031)																								Methylglyoxal metabolism (GO:0009438)
Choline metabolism (GO:0019695)																								FGF receptor signaling pathway (GO:0008543)
Exit from mitosis (GO:0010458)																								Neuropilin binding (GO:0038191)
Histone H4-K20 methylation (GO:0034770)																								Response to lipid (GO:0033993)
Locomotion (GO:0040011)																								Regulation of high-voltage calcium channel activity (GO:1901841)
Regulation of cilium movement (GO:0003352)																								Glycophagy (GO:0061723)
Syncytium formation (GO:0006949)																								Amyloid-precursor protein catabolism (GO:0042987)
Regulation of NFkB signaling (GO:0043122)																								ARF signal transduction (GO:0032011)
Alpha-aminoacid biosynthesis (GO:1901607)																								Gene silencing (GO:0016458)
de novo CTP biosynthesis (GO:0044210)																								Regulation of cellular pH (GO:0032847)
Gene silencing by miRNA (GO:0035196)																								Insulin receptor binding (GO:0005158)
Glutamine metabolism (GO:0006541)																								Wax metabolism (GO:0010166)
Aspartate family aminoacid biosynthesis (GO:0009067)																								Wnt signaling pathway (GO:0030177)
Autophagy (GO:0006914)																								Adenine salvage (GO:0006168)
Endocytic recycling (GO:0032456)																								Mitochondrion disassembly (GO:0061726)
Estrogen biosynthesis (GO:0006703)																								Fasciculation of sensory neuron axon (GO:0097155)
Neuron projection regeneration (GO:0031102)																								Innervation (GO:0060384)
Protein N-linked glycosylation (GO:0006487)																								Regulation of insulin secretion (GO:0050796)
Regulation of TOR signaling (GO:0032006)																								Axonogenesis (GO:0007409)
Carboxylic acid transport (GO:0046942)																								Peptide hormone secretion (GO:0030072)
Golgi vesicle transport (GO:0048193)																								Glutamate binding (GO:0016595)
p53 signaling (GO:1901796)																								Synaptic vesicle exocytosis (GO:0016079)
Carboxylic acid catabolism (GO:0046395)																								Regulation of neurotransmitter levels (GO:0001505)
Phospholipid biosynthetic process (GO:0008654)																								ERAD pathway (GO:0036503)
Mevalonate pathway (GO:0019287)																								Type 2 neuropeptide Y receptor binding (GO:0031843)
Cholestreol biosynthesis (GO:0006695)																								Acetylcholine receptor signaling (GO:0095500)
Acetyl-CoA metabolism (GO:0006084)																								Ketone body catabolism (GO:0046952)
Hippo signaling (GO:0035329)																								Regulation of intracellular pH (GO:0051453)
Macroautophagy (GO:0016236)																								Dopamine receptor signaling pathway (GO:0007212)
Mitochondrial transport (GO:0006839)																								Sulfur compound metabolism (GO:0006790)
Receptor-mediated endocytosis (GO:0006898)																								Vitamin biosynthesis (GO:0009110)
Regulation of gliogenesis (GO:0014013)																								Corticotropin releasing hormone binding (GO:0051430)
Epithelial migration (GO:0090132)																								Serotonin receptor binding (GO:0031821)
Positive regulation of Cdk activity (GO:1904031)																								Opioid receptor binding (GO:0031852)
Regulation of synapse organization (GO:0050807)																								Tyroid hormone receptor activity (GO:0004887)
Nodal signaling pathway (GO:1900107)																								Nerve growth factor binding (GO:0048406)
Protein kinase B signaling regulation (GO:0051897)																								Neurotrophin binding (GO:0043121)
DNA replication initiation (GO:1902315)																								TCA cycle (GO:0006099)
Chromosome organization (GO:0051276)																								Reelin-mediated signaling (GO:0038026)
Cell division (GO:0051301)																								Citrate metabolism (GO:0006101)
Telomere localization (GO:0034397)																								Negative regulation of VEGF signaling (GO:0030948)
snRNA metabolism (GO:0016073)																								Negative regulation of inflammatory response (GO:0050728)
Antigen processing and presentation (GO:0019882)																								Response to Retinoic acid (GO:0071300)
ECM disassembly (GO:0022617)																								Proteolysis (GO:0006508)
NADH metabolic process (GO:0006734)																								Cerebral cortex development (GO:0021987)
Vesicle targeting (GO:0006903)
Polyol metabolic process (GO:0019751)
Calcitriol receptor activity (GO:0008434)
